# Global Protein-Ligand Binding Affinity Profiling via Photocatalytic Labeling

**DOI:** 10.1101/2025.07.04.662444

**Authors:** Charles D. Warren, Noah Yardeny, Siyang Peng, Colin S. Burdette, Jacob B. Geri

## Abstract

Protein-ligand binding, selectivity, and affinity dictate the effects of drugs and endogenous molecules in cells. Currently, potential protein-ligand interactions are identified by qualitative interpretation of proteomic, transcriptomic, or genomic data, then binding affinities of hits are measured using purified proteins or engineered reporter systems to validate and quantify the strength of individual interactions. Few methods enable simultaneous target identification and biophysical affinity measurement, and these either apply to specific enzyme classes or proteins with ligand-dependent shifts in stability. Here we describe a general platform, termed Affinity Map, which leverages competitive binding analysis, high fidelity photocatalytic labeling, and high throughput proteomics for global quantitative binding affinity profiling. We show that this method is applicable to major classes of ligands, including small molecules, linear peptides, cyclic peptides, and proteins, and can measure affinities between unmodified ligands and proteins in cell lysates, organ extracts, and live cell surfaces.
