## Supplementary Table 3 for "Global Protein-Ligand Binding Affinity Profiling via Photocatalytic Labeling"

### Sheet: Legend
"Regression for Kd comparison"
Table 1	This sheet contains a comparison between dasatinib Kds against identified targets reported by different literature reported values
	Column	Description
	Gene	Gene name of the target protein.
	Kinobead 1	One duplicate of Kd apparent measured with Kinobeads reported by Eberl et al. 2019
	Kinobead 2	One duplicate of Kd apparent measured with Kinobeads reported by Eberl et al. 2019
	1-Dasatinib Affinity log10Kd (uM)	log10 of Kd apparent in uM measured using Affinity Mapping done with 1-dasatinib probe
	1-Dasatinib Affinity pKd	pKd of reported Kd measured using Affinity Map done with 1-dasatinib probe
	2-Dasatinib Affinity log10Kd (uM)	log10 of Kd apparent in uM measured by Affinity Map done with 2-dasatinib probe
	2-Dasatinib Affinity pKd	pKd of reported Kd measured using Affinity Map done with 2-dasatinib probe
	Kinobead Avg	Average of duplicate pKd apparent values reported by Eberl et al. 2019
	EC50_1-Dasatinib_count	Number of EC50 values that are deemed valid in the Affinity Surveyor pipline for a given protein, measured with 1-dasatinib probe
	Kd or Est	Indicate whether Kd identified by 1-dasatinib probe is designated as a fully modeled Kd or estimated (Est) according to the algorithm in figure S8
	pKd diff	Absolute difference between the average pKd value identified by Kinobeads and the pKd value identified by 1-dasatinib probe using Affinity Map
Table 2	Accuracy of dasatinib kinase target affinities identified by Affinity Map via 1-dasatinib by number of measured EC50 values
	Column	Description
	#EC50 by 1-Dasatinib	Number of EC50 values that are deemed valid in the Affinity Surveyor pipline for a given protein, measured with 1-dasatinib probe
	R squared of fit compared with Kinobead pKd	R squared from a linear fit comparing pKd values from Kinobeads and Affinity Map using 1-dasatinib probe
	avg_abs_diff	Absolute difference between average pKd values identified by Kinobeads and Affinity Map
	number of proteins	Number of proteins measured with the number of valid EC50 values identified by 1-dasatinib
Table 3	Table used to generate Fig 2G, comparing all pKd values identified for proteins measured by both Kinobeads and 1-dasatinib probe
	Column	Description
	Gene	Gene name of the target protein.
	1-Dasatinib Affinity pKd	pKd of reported Kd measured using Affinity Map done with 1-dasatinib probe
	Kinobead Avg	Average of duplicate pKd apparent values reported by Eberl et al. 2019
	Kd or Est	Indicate whether Kd identified by 1-dasatinib probe is designated as a fully modeled Kd or estimated (Est) according to the algorithm in figure S8
Table 4	Comparison between all pKd values identified for proteins measured by both literature recombinant protein assays and Affinity Map using 1-dasatinib
	Column	Description
	Gene	Gene name of the target protein.
	Recombinant Kd in nM	Kd apparent in nM reported by Médard et al. 2015
	Recombinant pKd	pKd of reported Kd by Médard et al. 2015
	1-Dasatinib Affinity pKd	pKd of reported Kd from Affinity Map measured using with 1-dasatinib probe
	Kinobead Avg	Average of duplicate pKd apparent measurements reported by Eberl et al. 2019
Table 5	Summarization of the proteins measured by each probe
	Column	Description
	probe	The probe used for Affinity Map measurement, with imputation filteration used for 1-dasatinib and 2-dasatinib and no imputation filter used for dasatinib-dz-alkyne
	all count	Count of all target proteins with affinity measured by Affinity Map
	kinase count	Count of all kinases with affinity measured by Affinity Map
Table 6	All proteins that were identified in both 1-dasatinib Affinity Map data and published Kinobeads data, used for comparison plot Figure 2G
	Column	Description
	Gene	Gene name of the target protein.
	1-Dasatinib Affinity pKd	pKd of reported Kd from Affinity Map done with 1-dasatinib probe
	Kinobead Avg	Average of duplicate pKd apparent values reported by Eberl et al. 2019
	Kd or Est	Indicate whether Kd identified by 1-dasatinib probe is designated as a fully modeled Kd or estimated (Est) according to the algorithm in figure S8
Table 7	Comparison of the pKd identified for 1-dasatinib with 1 hour or 20 minute pre-irradiation incubation time
	Column	Description
	Gene	Gene name of the target protein.
	1-Dasatinib 1 hour incubate log10Kd	log10 of Kd apparent in uM reported by Affinity Mapping done with 1-dasatinib probe after 1 hour incubation
	1-Dasatinib 20 minutes incubate log10Kd	log10 of Kd apparent in uM reported by Affinity Mapping done with 1-dasatinib probe after 20 minutes incubation
	1-Dasatinib 1 hour incubate pKd	pKd of reported Kd from Affinity Map done with 1-dasatinib probe after 1 hour incubation
	1-Dasatinib 20 minutes incubate pKd	pKd of reported Kd from Affinity Map done with 1-dasatinib probe after 20 minutes incubation
	pKd difference	Difference between pKd value identified by 1-dasatinib probe between different incubation time
	1-Dasatinib 1 hour incubate Kd or Est	Indicate whether Kd identified by 1-dasatinib probe is designated as a fully modeled Kd or estimated (Est) according to the algorithm in figure S8
	1-Dasatinib 20 minutes incubate Kd or Est	Indicate whether Kd identified by 1-dasatinib probe is designated as a fully modeled Kd or estimated (Est) according to the algorithm in figure S8
"Affin_map_targets"	Filtered unique dasatinib targets identified by each probe
	Column	Description
	1-Dasatinib	Protein targets with identified affinity values measured with 1-dasatinib probe
	2-Dasatinib	Protein targets with identified affinity values measured with 2-dasatinib probe
"Target Kinases"	This sheet contains gene names of all of the kinases that have reported Kd measured from different sources (Affinity Map or literature source)
	Column	Description
	1-Dasatinib	Kinase targets with identified affinity values measured with 1-dasatinib probe
	2-Dasatinib	Kinase targets with identified affinity values measured with 2-dasatinib probe
	Eberhard et al.	Kinase targets with identified EC50 values measured with Kinobead in K562 cell line
	Eberl et al.	Kinase targets with identified affinity values measured with Kinobead in multiple cell lines
	Dasatinib-Dz-Alkyne	Kinase targets with identified affinity values measured with dasatinib-dz-alkyne probe
	Savitski et al.	Kinase targets with identified affinity values measured with CETSA in K562 cell line
	1-Dasatinib long incubation	Kinase targets with identified affinity values measured with 1-dasatinib probe with long treatment incubation time
"Kd Different Process"	Comparison of different methods for estimating Kd values for proteins with exactly 2 EC50 data points.
	Column	Description
	Gene	Gene name of the target protein.
	Fit log(Kd[uM])	log10 of Kd apparent in uM reported by Affinity Mapping done with 1-dasatinib probe with different analytical methods
	Fit pKd	pKd of protein binding affinities taken from the minimum value
	Min pKd	pKd measured by Affinity Map done with 1-dasatinib probe reporting the EC50 of the lowest probe concentration with valid EC50 value as the affinity value detected
	Mean log(Kd[uM])	log10 of Kd apparent in uM reported by Affinity Mapping done with 1-dasatinib probe, calculating the weighted mean of proteins with 2 filtered log(EC50) values and reporting that as the affinity value
	Mean pKd	pKd of protein binding affinities
	Kinobeads pKd	Average of duplicate pKd apparent values reported by Eberl et al. 2019
"Relaxed Imputation"	This sheet contains unique filtered protein targets identified using different photocrosslinking or photocatalytic probes
	Column	Description
	1-Dasatinib	Protein targets with identified affinity values measured with 1-dasatinib probe
	2-Dasatinib	Protein targets with identified affinity values measured with 2-dasatinib probe
	Dasatinib-Dz-Alkyne	Protein targets with identified affinity values measured with dasatinib-dz-alkyne probe
	1-Dasatinib Kinases	Kinase targets with identified affinity values measured with 1-dasatinib probe
	2-Dasatinib Kinases	Kinase targets with identified affinity values measured with 2-dasatinib probe
	Dasatinib-Dz-Alkyne Kinases	Kinase targets with identified affinity values measured with dasatinib-dz-alkyne probe
"Staurosporine"	Comparison of identififed protein interactions of staurosporine measured in literature CETSA or Limited Proteolysis datasets
	Column	Description
	uniprot Id	Uniprot Id of the target protein.
	gene name	Gene name of the target protein.
	kinase	Designate if the protein is a kinase or not, can be TRUE or FALSE
	cetsa	Proteins identified as interactors of staurosporine CETSA (Savitski et al.)
	li-prot kinase	Proteins identified as interactors of staurosporine by limited proteolysis (Yange et al. 2024)

### Sheet: Regressions for Kd comparison
Table 1
Gene	Kinobead 1	Kinobead 2	1-Dasatinib Affinity log10Kd (uM)	1-Dasatinib Affinity pKd	2-Dasatinib Affinity log10Kd (uM)	2-Dasatinib Affinity pKd	Kinobead Avg	EC50_1-Dasatinib_count	Kd or Est	pKd diff
MAP3K1	5.25	5.21	-0.156822	6.15682	-1.03661	7.03661	5.23	3	Est	0.926822
MAPK14	5.66	5.61	0.117051	5.88295	-0.658627	6.65863	5.635	3	Est	0.247949
GAK	6.59	6.59	-1.64639	7.64639	-1.77798	7.77798	6.59	4	Est	1.05639
TEC	7.07	7.07	-1.1964	7.1964	-1.21447	7.21447	7.07	4	Est	0.126405
TNK2	7.51	7.43	-1.61217	7.61217	-1.88267	7.88267	7.47	2	Est	0.142173
SIK2	7.66	7.6	-1.82283	7.82283	-2.41946	8.41946	7.63	1	Est	0.192828
CSK	7.6	7.64	-1.82534	7.82534	-2.14397	8.14397	7.62	4	Kd	0.205341
RIPK2	7.85	7.66	-2.46577	8.46577	-2.71266	8.71266	7.755	4	Kd	0.710774
BTK	7.8	7.74	-2.32085	8.32085	-2.39952	8.39952	7.77	4	Kd	0.550851
LYN	8	8.05	-2.40124	8.40124	-2.72771	8.72771	8.025	4	Kd	0.37624
YES1	8.4	8.4	-2.37096	8.37096	-2.32682	8.32682	8.4	2	Est	0.0290352
ABL1	8.4	8.52	-2.86654	8.86654	-3.1603	9.1603	8.46	4	Kd	0.406539
BCR	8.52	8.52	-3.15865	9.15865	-3.45798	9.45798	8.52	3	Kd	0.638648
ABL2	8.52	8.7	-3.18174	9.18174	-2.89761	8.89761	8.61	4	Kd	0.571735
EPHB4	8.7	8.7	-3.57708	9.57708	-3.27275	9.27275	8.7	2	Est	0.877076
PKMYT1	5.65	5.85	-0.675886	6.67589	-0.963678	6.96368	5.75	3	Est	0.925886
ZAK (MAP3K20)	6.49	6.53	-1.17882	7.17882	-1.30164	7.30164	6.51	3	Est	0.668822
Table 2
#EC50 by 1-Dasatinib	R squared of fit compared with Kinobead pKd	avg_abs_diff	number of proteins
4	0.8175	0.500535	8
3	0.9505	0.681625	5
2	0.8937	0.349428	3
1	1	0.192828	1
Table 3
Gene	1-Dasatinib Affinity pKd	Kinobead Avg	Kd or Est
ZAK (MAP3K20)	7.17882	6.51	Est
EPHB4	9.57708	8.7	Est
CSK	7.82534	7.62	Kd
BTK	8.32085	7.77	Kd
RIPK2	8.46577	7.755	Kd
LYN	8.40124	8.025	Kd
NLK	6.66854	5.58	Est
MAP3K1	6.15682	5.23	Est
TNK2	7.61217	7.47	Est
MAP3K4	5.87287	5.825	Est
PKMYT1	6.67589	5.75	Est
BCR	9.15865	8.52	Kd
MAPK14	5.88295	5.635	Est
MAP4K5	5.87253	6.185	Est
TEC	7.1964	7.07	Est
GAK	7.64639	6.59	Kd
ABL2	9.18174	8.61	Kd
YES1	8.37096	8.4	Est
SIK2	7.82283	7.63	Est
ABL1	8.86654	8.46	Kd
Table 4
Gene	Recombinant Kd in nM	Recombinant pKd	1-Dasatinib Affinity pKd	Kinobead Avg
MAPK14	27	7.56864	5.88295	5.635
MAP3K4	310	6.50864	5.87287	5.825
GAK	2.6	8.58503	7.64639	6.59
TEC	13	7.88606	7.1964	7.07
TNK2	5.6	8.25181	7.61217	7.47
SIK2	6.4	8.19382	7.82283	7.63
CSK	1	9	7.82534	7.62
RIPK2	31	7.50864	8.46577	7.755
BTK	1.4	8.85387	8.32085	7.77
LYN	0.57	9.24413	8.40124	8.025
YES1	0.3	9.52288	8.37096	8.4
ABL1	0.17	9.76955	8.86654	8.46
ABL2	0.047	10.3279	9.18174	8.61
EPHB4	0.34	9.46852	9.57708	8.7
PKMYT1	130	6.88606	6.67589	5.75
Table 5
probe	all count	kinase count
1-Dasatinib	36	30
2-Dasatinib	28	23
Dasatinib-Dz-Alkyne	30	4
Table 6
Gene	1-Dasatinib Affinity pKd	Kinobead Avg	Kd or Est
ZAK (MAP3K20)	7.17882	6.51	Est
EPHB4	9.57708	8.7	Est
CSK	7.82534	7.62	Kd
BTK	8.32085	7.77	Kd
RIPK2	8.46577	7.755	Kd
LYN	8.40124	8.025	Kd
NLK	6.66854	5.58	Est
MAP3K1	6.15682	5.23	Est
TNK2	7.61217	7.47	Est
MAP3K4	5.87287	5.825	Est
PKMYT1	6.67589	5.75	Est
BCR	9.15865	8.52	Kd
MAPK14	5.88295	5.635	Est
MAP4K5	5.87253	6.185	Est
TEC	7.1964	7.07	Est
GAK	7.64639	6.59	Kd
ABL2	9.18174	8.61	Kd
YES1	8.37096	8.4	Est
SIK2	7.82283	7.63	Est
ABL1	8.86654	8.46	Kd
Table 7
Gene	1-Dasatinib 1 hour incubate log10Kd	1-Dasatinib 20 minutes incubate log10Kd	1-Dasatinib 1 hour incubate pKd	1-Dasatinib 20 minutes incubate pKd	pKd difference	1-Dasatinib 1 hour incubate Kd or Est	1-Dasatinib 20 minutes incubate Kd or Est
BTK	-1.8928	-2.32085	7.8928	8.32085	-0.428051	Kd	Kd
YES1	-2.44446	-2.37096	8.44446	8.37096	0.0734906	Kd	Est
ABL1	-2.78014	-2.86654	8.78014	8.86654	-0.0863957	Kd	Kd
RIPK2	-1.76841	-2.46577	7.76841	8.46577	-0.697365	Kd	Kd
LYN	-2.52118	-2.40124	8.52118	8.40124	0.119944	Kd	Kd
CSK	-1.14186	-1.82534	7.14186	7.82534	-0.683484	Est	Kd
GAK	-0.719794	-1.64639	6.71979	7.64639	-0.926598	Est	Kd
MAP3K20	-0.539406	-1.17882	6.53941	7.17882	-0.639416	Est	Est
COQ8A	-0.097942	-0.245057	6.09794	6.24506	-0.147115	Est	Est
TEC	-1.49345	-1.1964	7.49345	7.1964	0.297042	Est	Est
TNK2	-1.27239	-1.61217	7.27239	7.61217	-0.33978	Est	Est
MAP3K1	-0.423206	-0.156822	6.42321	6.15682	0.266383	Kd	Est
SIK2	-1.83555	-1.82283	7.83555	7.82283	0.0127196	Est	Est
MAPK14	-0.0920651	0.117051	6.09207	5.88295	0.209116	Kd	Est
ABL2	-2.741	-3.18174	8.741	9.18174	-0.440731	Est	Kd
SIK3	-1.29317	-1.64225	7.29317	7.64225	-0.349075	Est	Kd
PKN3	-0.0892762	0.363834	6.08928	5.63617	0.453111	Est	Est
ADK	-0.118681	0.203503	6.11868	5.7965	0.322185	Est	Est
CSNK1E	0.402421	0.312989	5.59758	5.68701	-0.0894317	Est	Est
BCR	-3.02613	-3.15865	9.02613	9.15865	-0.132513	Est	Kd
MAP3K4	-1.01247	0.127133	7.01247	5.87287	1.1396	Est	Est
EPHB4	-3.23853	-3.57708	9.23853	9.57708	-0.338544	Est	Est
RIPK1	0.815594	0.561484	5.18441	5.43852	-0.254109	Est	Est
PKMYT1	-0.600305	-0.675886	6.6003	6.67589	-0.075581	Est	Est
MAPK11	0.650711	0.31274	5.34929	5.68726	-0.337971	Est	Est

### Sheet: Affin_map_targets
1-Dasatinib	2-Dasatinib
RIPK2	GAK
BTK	CSK
CSK	EPHB4
SRC;YES1	BTK
ABL1	SRC;YES1
ABL2	PKMYT1
GAK	LYN
LYN	ABL2
TEC	MAPK14
BCR	BCR
SIK3	MAP3K1
EPHB4	ABL1
MAP3K20	RIPK2
PKMYT1	MAP3K20
MAP3K1	MAPK11
TNK2	COQ8A
COQ8A	SIK3
YES1	PKN3
CSNK1E	ABR;BCR
CMBL	CSNK1E
PKN3	SIK2
ADK	SCARB1
MAPK11	YES1
MAPK14	STT3B
MAP3K4	VPS18
SEPTIN2	ATP6V0A1
SIK2	COX15
CSNK1D;CSNK1E	NBEAL2
RRM1	CHPT1
MAP4K5	AFDN.1
NLK	NNT
FLOT2	FECH
RIPK1	TNK2
PPAT	ATP11C
MAP4K2	KIDINS220
DPH5	TEC

### Sheet: Target Kinases
1-Dasatinib	2-Dasatinib	Eberhard et al.	Eberl et al.	Dasatinib-Dz-Alkyne	Savitski et al.	1-Dasatinib long incubation
RIPK2	GAK	TNK2	MAP3K1	BTK	MAP3K4	BTK
BTK	CSK	ACVR2B	ABL1	ABL1	CSK	YES1
CSK	EPHB4	CABC1	EPHB4	PKMYT1	MAPK14	ABL1
SRC;YES1	BTK	ABL2	BRAF	MAP3K4	YES1	RIPK2
ABL1	SRC;YES1	BTK	MAP3K4		ADK	LYN
ABL2	PKMYT1	CDC2	ABL2			CSK
GAK	LYN	CSNK2A1	ILK			GAK
LYN	ABL2	CLK2	CSK			MAP3K20
TEC	MAPK14	CSK	BCR			COQ8A
BCR	BCR	DDR1	LIMK1			TEC
SIK3	MAP3K1	EPHB2	MAPK14			TNK2
EPHB4	ABL1	EPHB4	MAP3K3			MAP3K1
MAP3K20	RIPK2	FYN	LYN			SIK2
PKMYT1	MAP3K20	GAK	ACVR2B			MAPK14
MAP3K1	MAPK11	MAP4K2	EPHA2			ABL2
TNK2	COQ8A	HCK	RIPK2			SIK3
COQ8A	SIK3	EIF2AK1	MAPK7			PKN3
YES1	PKN3	MAP4K5	BMX			ADK
CSNK1E	CSNK1E	KIT	BTK			CSNK1E
PKN3	SIK2	LIMK1	ERBB4			BCR
ADK	YES1	LIMK2	YES1			MAP3K4
MAPK11	TNK2	LYN	LIMK2			EPHB4
MAPK14	TEC	MAP2K5	ACVR2A			RIPK1
MAP3K4		MAP3K1	CSF1R			ILK
SIK2		MAP3K2	SIK2			MAP2K5
CSNK1D;CSNK1E		MAP3K4	GAK			ACVR1
MAP4K5		MAP3K11	PKMYT1			HK2
NLK		PKMYT1	DDR2			PKMYT1
RIPK1		NLK	HCK			TYK2
MAP4K2		MAPK14	MAP3K2			MAPK11
		PRKD2	TNK2
		SNF1LK2	ACVR1B
		KIAA0999	EPHA1
		RIPK2	NLK
		RPS6KA2	TEC
		SRC	BRD4
		SYK	EPHA3
		TAOK3	EPHA4
		TEC	TGFBR1
		TESK2	EPHA5
		SIMILAR	MAP2K5
		TYK2	MAP4K5
		WEE1	EPHB1
		YES1	PDGFRA
		ZAK	EPHB2
		TNIK	EPHB3
			ZAK
			PDGFRB
			KIAA0999
			TESK1
			FGR
			TESK2
			FRK
			KIT
			FYN
			DDR1
			EPHB6
			SRC

### Sheet: Kd Different Process
Gene	Fit log(Kd[uM])	Fit pKd	Min pKd	Mean log(Kd[uM])	Mean pKd	Kinobeads pKd
MAP3K1	-0.127476	6.12748	6.15682	-0.12604	6.12604	5.23
MAPK14	0.155833	5.84417	5.88295	0.157151	5.84285	5.635
MAP3K4	-0.47902	6.47902	5.87287	-0.104299	6.1043	5.825
MAP4K5	-0.256245	6.25625	5.87253	-0.0539846	6.05398	6.185
GAK	-1.68508	7.68508	7.64639	-1.66724	7.66724	6.59
TEC	-1.1233	7.1233	7.1964	-1.10667	7.10667	7.07
TNK2	NA	NA	7.61217	-1.31783	7.31783	7.47
SIK2	-1.7943	7.7943	7.82283	-1.83458	7.83458	7.63
CSK	-1.83807	7.83807	7.82534	-1.83679	7.83679	7.62
RIPK2	-2.47027	8.47027	8.46577	-2.52211	8.52211	7.755
BTK	-2.21647	8.21647	8.32085	-2.30842	8.30842	7.77
LYN	-2.39426	8.39426	8.40124	-2.3664	8.3664	8.025
YES1	-2.46363	8.46363	8.37096	-2.32453	8.32453	8.4
ABL1	-2.88247	8.88247	8.86654	-2.86334	8.86334	8.46
BCR	-3.12921	9.12921	9.15865	-3.12109	9.12109	8.52
ABL2	-3.15045	9.15045	9.18174	-3.12829	9.12829	8.61
EPHB4	-3.74227	9.74227	9.57708	-3.12605	9.12605	8.7
PKMYT1	-0.744433	6.74443	6.67589	-0.727492	6.72749	5.75
ZAK (MAP3K20)	-1.18859	7.18859	7.17882	-1.19736	7.19736	6.51

### Sheet: Relaxed Imputation
1-Dasatinib	2-Dasatinib	Dasatinib-Dz-Alkyne	1-Dasatinib Kinases	2-Dasatinib Kinases	Dasatinib-Dz-Alkyne Kinases
RIPK2	GAK	BTK	RIPK2	GAK	BTK
BTK	MAPK14	H2BC12	BTK	MAPK14	ABL1
CSK	PKMYT1	IFT81	CSK	PKMYT1	PKMYT1
ABL1	CSK	BCAP31	ABL1	CSK	MAP3K4
EPHB4	EPHB4	H2AZ1	EPHB4	EPHB4
ABL2	BTK	PKMYT1	ABL2	BTK
SIK2	LYN	ABL1	SIK2	LYN
TNK2	ABL2	H3-2	TNK2	ABL2
SRC	BCR	DLG1	SRC	BCR
GAK	MAP3K1	SLC25A24	GAK	MAP3K1
TEC	RIPK2	SNX1	TEC	RIPK2
BCR	ABL1	RPL36	BCR	ABL1
SIK3	SIK2	MADCAM1	SIK3	SIK2
YES1	MAP3K20	UBIAD1	YES1	MAP3K20
EPHB3	MAPK11	PSPC1	EPHB3	MAPK11
MAP3K20	TNK2	PWP1	MAP3K20	TNK2
ABL1;ABL2	SRC	PFDN6	ABL1;ABL2	SRC
PKMYT1	TEC	NCAPG	PKMYT1	TEC
MAP3K1	COQ8A	DIABLO	MAP3K1	COQ8A
COQ8A	YES1	GSPT1	COQ8A	YES1
LYN	ABR	SERPINB5	LYN	ABR;BCR
CSNK1E	SIK3	NUP93	CSNK1E	SIK3
CMBL	PKN3	EMC2	PKN3	PKN3
PKN3	EPHB1	MAP3K4	MAPK11	EPHB1
KRT18;KRT19	SCARB1	AUP1	MAPK14	CSNK1E
MAPK11	CSNK1E	HBB	MAP3K4	CSNK1D;CSNK1E
FLOT2	RUSC1	H2BC11	MAP4K5
MAPK14	STT3B	TMEM245	CSNK1D;CSNNK1E
GTPBP6	ATP6V0A1	RPS24	NLK
MAP3K4	VPS18	DDX11	MNAT1
SEPTIN2	COX15		RIPK1
S100A8	CHPT1		ADK
KPNA7	MFN2		MAPK1;MAPK3
MAP4K5	AFDN.1		LIMK2
RRM1	NBEAL2
CSNK1D;CSNNK1E	ATP11C
NLK	CCDC51
DUSP13	NNT
RUSF1	FECH
DPH2	MCU
MNAT1	DCPS
FLG2	KIDINS220
DNAJC17	CSNK1D;CSNK1E
RIPK1
OS9
KRT78
PPAT
ADK
MAPK1;MAPK3
LIMK2
DPP3

### Sheet: staurosporine
uniprot Id	gene name	kinase	cetsa	li-prot kinase
Q02750	MAP2K1	TRUE	PKN1	MAP2K1
P04075	ALDOA	FALSE	PRKCD	RPS6KA3
P51812	RPS6KA3	TRUE	CSK	AAK1
Q2M2I8	AAK1	TRUE	MAP2K1	CAMK2G
O14929	HAT1	FALSE	PRKCQ	CHEK1
Q13555	CAMK2G	TRUE	TNIK	KIF2C
P60228	EIF3E	FALSE	ADRBK1	PTK2
O14757	CHEK1	TRUE	PTK2	IRAK4
Q99661	KIF2C	TRUE	MAP2K2	BMP2K
P40227	CCT6A	FALSE	CDK5	CDK2
P41250	GARS1	FALSE	MAP2K4	CDK5
Q05397	PTK2	TRUE	CDK2	CSK
Q9NWZ3	IRAK4	TRUE	BMP2K	AURKA
Q9NSY1	BMP2K	TRUE	MARK3	STK26
P24941	CDK2	TRUE	PIK3CD	RPS6KA1
Q00535	CDK5	TRUE	MARK2	SLK
P08047	SP1	FALSE	AAK1	CDK9
Q9UQ80	PA2G4	FALSE	CAMKK2	PKN1
P41240	CSK	TRUE	IRAK4	SRPK1
P49588	AARS1	FALSE	TTK	PAK4
P46782	RPS5	FALSE	GSK3A	ROCK2
O14965	AURKA	TRUE	PRKACA	MAP2K2
Q14694	USP10	FALSE	PDPK1	SRPK2
Q9P289	STK26	TRUE	STK4	PDXK
Q15418	RPS6KA1	TRUE	PAK4	GRK2
Q9H2G2	SLK	TRUE	STK38
P50750	CDK9	TRUE	FER
Q9Y5A9	YTHDF2	FALSE	LYN
Q16204	CCDC6	FALSE	CHEK2
O43390	HNRNPR	FALSE	STK24
O14776	TCERG1	FALSE	MAP4K2
Q16512	PKN1	TRUE	IRAK1
Q96SB4	SRPK1	TRUE	MAP2K7
P78330	PSPH	FALSE	MKNK1
O96013	PAK4	TRUE	CDC42BPA
O75116	ROCK2	TRUE	MAPK3
P36507	MAP2K2	TRUE	VRK1
P07900	HSP90AA1	FALSE	PRKCE
Q06203	PPAT	FALSE	GSK3B
Q8N1G4	LRRC47	FALSE	CAMK2G
O95071	UBR5	FALSE	PHKG2
P78362	SRPK2	TRUE	MAPKAPK5
A0A1B0GUS4	UBE2L5	FALSE	MAPK8
Q99575	POP1	FALSE	MAPK12
P15428	HPGD	FALSE	AURKA
Q96AE4	FUBP1	FALSE	RPS6KA5
O00764	PDXK	TRUE	PCTK2
Q9Y315	DERA	FALSE	STK3
P25098	GRK2	TRUE	MATK
Q12996	CSTF3	FALSE	MAP3K2
P55786	NPEPPS	FALSE	SGK3
P09211	GSTP1	FALSE
O43399	TPD52L2	FALSE
P50479	PDLIM4	FALSE
Q96RE7	NACC1	FALSE
Q8IY67	RAVER1	FALSE
