## Supplementary Table 4 for "Global Protein-Ligand Binding Affinity Profiling via Photocatalytic Labeling"

### Sheet: Sheet1
Rate values									% inhibition
Assay #	Compound ID	Enzyme name	Compound conc. (nM)	Average	SEM	n1	n2		Assay #	Compound ID	Enzyme name	Compound conc. (nM)	Average	SEM	n1	n2				Assay number	Compound ID	Highest conc. (mM)	Serial dilution factor (-fold)	Enzyme name	Sensor Substrate name	Sensor Substrate conc. (mM)	Sensor Substrate Km (mM)	ATP conc. (µM)	ATP Km (µM)	Other condition	Data points	Rate vs inhibitor conc graph	IC50 (nM)	Ki (nM)	IC50 approx std error (nM)	Slope	50% inhibition conc. (nM)	% Inh @ curve min	% inh at highest conc.	Min rate (product / min)	Max rate (product / min)	R squared	Comment	First time point (min)	Last time point (min)	Total duration (min)	Progress Curve
1	Dasatinib	RIPK1	0	19.4228	0.112137	19.535	19.3107		1	Dasatinib	RIPK1	0	0	0.577348	-0.577348	0.577348
			1.69	19.3503	0.353175	19.7035	18.9971					1.69	0.373392	1.81835	-1.44496	2.19174
			5.08	19.8224	0.29933	19.5231	20.1217					5.08	-2.05718	1.54112	-0.516056	-3.5983
			15.2	19.249	0.31356	19.5626	18.9355					15.2	0.894732	1.61439	-0.71966	2.50912				1	Dasatinib	100	3	RIPK1	AQT0150	15		256	256	READER#12	20		6013.46	3006.73	0	-1.25048	7361.95	88.8232	79.8185	4.05316	21.6856	0.985804		20	74	54
			45.7	21.6856	0.358101	21.3275	22.0437					45.7	-11.6502	1.84371	-9.80647	-13.4939				2	Dasatinib	100	3	PNK3	AQT0509	15		36.8	36.8	READER#12	20		215.265	107.633	0	-0.920206	232.795	96.5247	96.5345	1.49436	44.0394	0.996988		8	58	50
			137	19.8012	0.130405	19.9316	19.6708					137	-1.94798	0.671401	-2.61938	-1.27658				3	Dasatinib	100	3	CK1D	AQT0709	15		14.2	14.2	READER#12	21		8362.22	4181.11	0	-1.28763	18382.4	68.1342	64.8558	11.4517	33.7913	0.986099	Partial Inhibition observed	8	56	48
			412	20.0255	0.00684182	20.0323	20.0186					412	-3.10268	0.0352257	-3.1379	-3.06745
			1230	17.6926	0.0999589	17.7926	17.5926					1230	8.90822	0.514647	8.39357	9.42286
			3700	13.7024	0.00143678	13.7038	13.7009					3700	29.4522	0.00739739	29.4448	29.4596
			11100	8.05234	0.0519294	8.00041	8.10427					11100	58.5419	0.267363	58.8092	58.2745
			33300	4.05316	0.167282	4.22044	3.88588					33300	79.132	0.861267	78.2707	79.9932
			100000	N/A	N/A	DROPPED	DROPPED					100000	N/A	N/A	DROPPED	DROPPED
2	Dasatinib	PNK3	0	44.0479	0.76547	43.2825	44.8134		2	Dasatinib	PNK3	0	0	1.73781	1.73781	-1.73781
			1.69	41.1091	0.369829	40.7392	41.4789					1.69	6.67202	0.839606	7.51163	5.83242
			5.08	44.0394	0.672393	44.7118	43.367					5.08	0.0194039	1.5265	-1.5071	1.54591
			15.2	39.1071	0.214701	39.3218	38.8924					15.2	11.217	0.487425	10.7296	11.7044
			45.7	35.1416	0.268205	34.8734	35.4098					45.7	20.2196	0.608894	20.8285	19.6107
			137	26.3933	0.263675	26.1297	26.657					137	40.0804	0.59861	40.6791	39.4818
			412	16.4238	0.255897	16.1679	16.6797					412	62.7137	0.580952	63.2947	62.1328
			1230	8.38598	0.212393	8.17359	8.59838					1230	80.9617	0.482186	81.4439	80.4795
			3700	4.37256	0.0753846	4.29718	4.44795					3700	90.0732	0.171142	90.2443	89.902
			11100	2.97684	0.0742735	3.05111	2.90256					11100	93.2418	0.16862	93.0732	93.4104
			33300	1.49436	0.176068	1.31829	1.67043					33300	96.6074	0.39972	97.0071	96.2077
			100000	N/A	N/A	DROPPED	DROPPED					100000	N/A	N/A	DROPPED	DROPPED
3	Dasatinib	CK1D	0	33.1558	0.0830769	33.0727	33.2388		3	Dasatinib	CK1D	0	0	0.250566	0.250566	-0.250566
			1.69	33.0354	0.445962	32.5894	33.4813					1.69	0.363088	1.34505	1.70814	-0.981962
			5.08	33.3881	0.484808	32.9033	33.8729					5.08	-0.700655	1.46221	0.761557	-2.16287
			15.2	31.5377	0.827115	30.7106	32.3648					15.2	4.88023	2.49463	7.37486	2.38559
			45.7	33.7913	0.175	33.9663	33.6163					45.7	-1.91694	0.527812	-2.44475	-1.38913
			137	31.1725	0.0305769	31.1419	31.2031					137	5.98167	0.092222	6.07389	5.88945
			412	32.1485	0.166154	31.9823	32.3146					412	3.03811	0.501131	3.53924	2.53698
			1230	30.4185	0.330769	30.0877	30.7492					1230	8.2559	0.997622	9.25352	7.25828
			3700	27.2335	0.384038	27.6175	26.8494					3700	17.8621	1.15829	16.7038	19.0204
			11100	19.3406	0.0946154	19.246	19.4352					11100	41.6675	0.285366	41.9529	41.3822
			33300	13.5004	0.262692	13.7631	13.2377					33300	59.2819	0.792297	58.4896	60.0742
			100000	11.4517	N/A	DROPPED	11.4517					100000	65.4608	N/A	DROPPED	65.4608
